# Adaptations of microbial genomes to human body chemistry

**DOI:** 10.1101/2023.02.12.528246

**Authors:** Jeffrey M. Dick

## Abstract

Water and oxygen availability vary in normal physiology and disease, so evolutionary adjustments of protein sequences to optimally use these chemical resources would represent a competitive advantage for host-associated microbial genomes. In this study, reference proteomes for taxa derived from the Genome Taxonomy Database (GTDB) were combined with 16S rRNA-based taxonomic abundances in order to calculate chemical metrics for community reference proteomes. This permits new insight into community-level genomic adaptation to specific chemical conditions in body sites. Surprisingly, reference proteomes for gut communities appear to be shaped by the physiological function of water absorption in the intestine more than by reducing conditions. Reference proteomes of gut communities in COVID-19 and inflammatory bowel disease (IBD) patients are generally more reduced than controls despite higher relative abundances of aerotolerant organisms and lower abundances of *Faecalibacterium* and other obligate anaerobes. The trend of chemical reduction in patients is supported by multi-omics (i.e., metagenomic and metaproteomic) data for COVID-19 and can be attributed to relatively oxidized protein sequences for obligate anaerobes compared to aerotolerant genera in gut communities. Genomic adaptation to transiently oxygenated conditions, reflected in more oxidized protein sequences, may be an evolutionary strategy for obligate anaerobes to compete with aerotolerant organisms in the chemical context of gut inflammation.

**Impact statement:** How host-associated microbes (the microbiota) interact with body chemistry is important for understanding the chemical factors that may contribute to diseases. Although COVID-19 and IBD are associated with oxidative conditions in the gut due to inflammation, protein sequences inferred for microbial communities in patients exhibit a trend of chemical reduction rather than oxidation. This implies an evolutionary strategy for obligate anaerobes to more effectively compete with oxygen-tolerant organisms that might otherwise dominate the gut during inflammation. The genomes of organisms in gut communities are distinguished from those in other body sites by proteins with lower hydration state, suggesting that physiological gradients of water availability are a major driver of the evolution of human microbiota.
