## Supplementary file 2 for "Adaptations of microbial genomes to human body chemistry"

### Sheet: Table S2
Table S2. 16S rRNA gene sequence processing statistics
Dataset	Accession(s)	Samples	Available reads per sample (a)	Filtered reads per sample (b)	Filtered read length	Note	Singleton % (c)	Chimera % (d)	Reads per sample used for classification	% Class-ification to genus level (GTDB)
Human Microbiome Project
HMP12	PRJNA48333 (l)	101	8272	6034	400	(e)	30.4	13.6	3508	78
Body Sites & Viral Inactivation
BPB+21	PRJNA724050	130	107761	73350	250		8.8	5.8	9353	68
COVID-19 nasopharyngeal
PMM+22	PRJNA774098	58	49563	38216	600	(e)	(g)	5.2	9357	2
SGC+21	PRJNA714242	42	192271	78960	420		11.7	2.2	8678	85
HMH+21	PRJNA726205	127	104682	37669	460		54.9	5.7	5811	94
VCV+21	PRJNA673585	74	83816	62283	450		16.8	2.7	9687	94
SRS+22	PRJNA726992 PRJNA726994	110	37360	29921	250		16	0.6	5886	82
CSC+22	PRJNA777915	76	110953	45756	440		48.5	3.5	9556	70
GKJ+22	PRJNA707350	89	112174	88209	290		25.4	2.7	9732	67
COVID-19 nasopharyngeal and oropharyngeal
MLW+21	PRJNA683617	703	144856	128558	300		4	9.8	7571	78
COVID-19 oropharyngeal
IZC+21	PRJNA692359	41	59691	16708	160		7.3	2.2	7100	48
GBS+22	PRJNA780671	54	96265	81765	290		26.8	13.7	8557	66
XLZ+21	PRJNA639286	181	105509	89883	250	(i)	5.1	9.2	7772	80
MAC+21	PRJNA669421	100	52638	32414	350		9.8	4.3	9528	90
GWL+21	PRJNA739539	306	49273	33937	460		32	7.2	8936	91
COVID-19 oropharyngeal and gut
RFH+22	PRJNA767939	74	43432	31507	440		42.6	15.2	8368	78
WCJ+21	PRJNA684070	297	76886	61517	290		22.3	11.2	8878	71
RWC+21	PRJNA660302	564	47965	29473	450		30.9	18.8	7551	90
COVID-19 gut
ZZZ+21	PRJNA736160	29	67084	67063	400	(e)	30.7	24.8	7515	71
KMG+21	PRJNA705797	41	50508	24647	440		66.9	8.7	6593	85
CGC+22	PRJNA703303	106	53938	40552	400	(e)	18.8	21	7897	72
GCW+20	PRJNA636824	84	54165	39585	450		41.2	15.5	8118	75
NGH+21	PRJNA678695	93	60838	44542	300	(e)	22.8	7	9200	65
RDM+22	PRJNA753792	132	98023	68904	440	(h)	70.4	5.5	4633	68
MIK+22	PRJDB11949 PRJDB12349	214	123490	79703	440		19.3	4.5	9549	64
WZL+23	PRJNA859805	111	84747	68591	410		41.3	6.3	8911	71
AHM+21	PRJNA769052	128	92908	49259	250		15.4	9.8	8138	53
FBD+22	PRJNA758913	219	73309	62137	305	(e)	35.9	7.9	7218	53
SRK+22	PRJNA756849	249	29353	20421	440		17.8	3.2	9374	68
IBD gut
ZTG+21	PRJNA679275	20	157366	34620	440		64.3	2.1	9045	67
ASM+23	PRJNA673073	21	788921	330905	290	(e)	29.7	25.8	7425	54
DKK+23	PRJNA884507	21	48825	48808	400	(e)	30.6	2.5	9674	78
AAM+20	PRJEB33711	30	9733	4424		(f)	42.2	7.2	2362	49
PYL+23	PRJNA975689	48	55872	46745	440		29.7	4.1	9292	80
MLL+16	PRJNA313074	43	164672	159832	250		14.7	11.8	8734	68
LZD+19	PRJNA391149 (k)	155	2239	685		(f)	66.3	7.7	213	57
BKK+17	PRJNA368966	109	55757	52944	440	(e)	59.2	7.2	8648	63
MDV+22	PRJEB42155 (j)	205	34532	30874	150	(e)	5	3.9	9562	51
LAA+19	PRJNA398089 (j)	155	41609	34253	250		3.5	3.8	9034	66
REP+23	PRJEB47161 PRJEB47162	152	38187	29137	310		13.8	7.8	9056	55
HBL+17	PRJEB18471	190	343083	279265	99	(e)	1.2	3	8781	35
GKD+14	PRJNA237362	1039	57777	37567	250		17.6	1.7	8970	64
WGL+19	PRJNA431126	324	65166	61361	250		3.6	6.7	9329	68
RAF+20	PRJNA398187	347	56189	12027	440		44	19.5	4994	81

### Sheet: Table S2 Footnotes
Table S2 Footnotes
a. Paired forward and reverse reads are counted as one. Paired-end reads were merged with “vsearch -fastq_mergepairs” with default options; reads that failed merging were excluded from the subsequent analysis. All “reads per sample” columns are averages of all samples.
b. Quality filtering was done with “vsearch -fastq_filter” with the options “-fastq_trunclen length -fastq-qmax 41 -fastq_maxee_rate 0.005” with length value given in next column.
c. Reads in all samples (runs) were pooled and singletons (sequences appearing exactly once) were identified with “vsearch -derep_fulllength” with the option “-maxuniquesize 1”. The singletons were removed from the pooled file using “seqtk subseq”; the remaining sequences for each run were extracted from the pooled file using an awk command. After removing the singletons, for runs with more than …
d. After subsampling, runs were pooled again and chimeras were removed using “vsearch -uchime_ref” with the option “-nonchimeras” to output non-chimeric sequences (i.e. those not classified as either chimeras or borderline chimeras). The remaining sequences for each run were extracted from the output and used for taxonomic classification.
e. Only forward reads available.
f. 454 sequences: Quality filtering was done with “vsearch -fastq_filter” with the options “-fastq_minlen 300 -fastq_maxlen 500 -fastq_truncqual 15”.
g. Nanopore runs processed with -fastq-qmax 90; filtering on expected error rate was not done; singletons were not removed before subsampling 10000 reads for chimera detection.
h. Processed with -fastq_maxee_rate 0.01.
i. Illumina MiSeq runs processed with -fastq-qmax 42.
j. Only used runs with at least 5000 reads.
k. Only used runs with at least 500 reads.
l. Sample accession numbers were taken from the Supplementary Material of the Tax4Fun paper (Aßhauer et al., 2015). Additional samples were included by finding the intersection of sample accessions in BioProjects PRJNA48333 (16S) and PRJNA48479 (metagenome) (excluding those already listed in the Tax4Fun paper) and using all such samples for nasal cavity (anterior nares), skin (left and right retr…
